# The K18-hACE2 mouse model of SARS-CoV-2 infection to illustrate the role and response of the vasculature in neurotropic viral infection

**DOI:** 10.1101/2025.02.07.637145

**Authors:** Simon De Neck, Rebekah Penrice-Randal, Leandro Xavier Neves, Frauke Seehusen, Parul Sharma, Barbara Helminger, Adam Kirby, Daniele Mega, Maximilian Erdmann, Martina Zanella, Michelle Reid, Edward Emmott, Giuseppe Balistreri, Alaa Othman, Udo Hetzel, James P. Stewart, Anja Kipar

## Abstract

Severe Acute Respiratory Syndrome Coronavirus 2 (SARS-CoV-2) primarily affects the respiratory tract and lungs; however, the associated disease, coronavirus disease 2019 (COVID-19), can involve the central nervous system (CNS) in both its acute and long-term (Long COVID) clinical manifestation. The pathomechanisms underlying neurological impairments in COVID-19 are not yet fully understood, hence experimental studies to clarify the direct effect of SARS-CoV-2 in the brain can provide further insight.

In the present study we used the K18-hACE2 model, intranasally challenged with SARS-CoV-2 ancestral and Delta isolates at low or medium doses, to address the hypothesis that the inflammatory response raised in the brain of infected mice is secondary to neuronal infection.

Our data confirmed that the virus reaches the brain even after low dose (10^2^ PFU/mouse, Delta isolate) infection where it targets the neurons without overt neuropathic effect, sparing the blood vessels. *In situ* investigation of the resulting inflammatory response showed the recruitment of leukocytes via postcapillary venules, with their accumulation in the perivascular space and occasional migration into the neuroparenchyma, without targeting and/or damage to the vessel wall. These changes were reflected in the brain transcriptome and proteome which showed positive enrichment of pathways and up-regulation of genes involved in the inflammatory response including the recruitment (including adhesion and migration) and activity of leukocytes. Additionally, morphological and transcriptome/proteome changes suggest minimal associated blood-brain barrier dysfunction. The brain metabolome and lipidome showed minimal changes; these were consistent with oxidative stress and inflammatory and immune/antiviral responses.

The results obtained from our model indicate that SARS-CoV-2 infection of the neurons can result in limited neuroinflammation. These data can help to understand more fully the reaction of the CNS in COVID-19 patients, and neurotropic virus infections in general.
