## Supplemental Table S4 for "The K18-hACE2 mouse model of SARS-CoV-2 infection to illustrate the role and response of the vasculature in neurotropic viral infection"

### Sheet: Table S4
Cohorts	Animal no	Strain	PFU/mouse	DPI	Sex	Lung1 – Log10 copies N12	Brain – Log10 copies N12	(Peri)vascular infiltrates	IHC brain3	Multiomics
1.1	1.1.1	Liverpool	10^3	6	F	ND	ND	Yes	Widespread	-
1.1	1.1.2	Liverpool	10^3	6	F	ND	ND	Yes	Widespread	-
1.1	1.1.3	Liverpool	10^3	6	F	ND	ND	Yes	Widespread	-
1.1	1.1.4	Liverpool	10^3	6	F	ND	ND	Yes	Widespread	-
1.1	1.1.5	Liverpool	10^3	6	F	ND	ND	Yes	Clustered	-
1.1	1.1.6	Liverpool	10^3	6	F	ND	ND	Yes	Clustered	-
1.2	1.2.1	Liverpool	10^4	4	M	ND	ND	No	None	-
1.2	1.2.2	Liverpool	10^4	4	M	ND	ND	No	Clustered	-
1.2	1.2.3	Liverpool	10^4	4	F	ND	ND	No	Clustered	-
1.2	1.2.4	Liverpool	10^4	4	F	ND	ND	Yes	Clustered	-
1.2	1.2.5	Liverpool	10^4	4	F	ND	ND	No	Clustered	-
1.2	1.2.6	Liverpool	10^4	6	M	ND	ND	Yes	Widespread	-
1.2	1.2.7	Liverpool	10^4	6	M	ND	ND	Yes	Widespread	-
1.2	1.2.8	Liverpool	10^4	6	M	ND	ND	Yes	Widespread	-
1.2	1.2.9	Liverpool	10^4	6	M	ND	ND	Yes	Widespread	-
1.2	1.2.10	Liverpool	10^4	6	F	ND	ND	Yes	Widespread	-
1.2	1.2.11	Liverpool	10^4	6	F	ND	ND	Yes	Widespread	-
1.2	1.2.12	Liverpool	10^4	6	F	ND	ND	No	Clustered	-
1.2	1.2.13	Liverpool	10^4	6	F	ND	ND	No	Scattered	-
1.3	1.3.1	Delta	10^3	5	M	280000000000	ND	Yes	Widespread	-
1.3	1.3.2	Delta	10^3	5	F	31400000000	4910000000	No	Widespread	-
1.3	1.3.3	Delta	10^3	6	M	48600000000	5330000000	Yes	Widespread	-
1.3	1.3.4	Delta	10^3	6	M	49500000000	56500000	No	Scattered	-
1.3	1.3.5	Delta	10^3	6	F	24300000000	ND	Yes	Widespread	-
1.3	1.3.6	Delta	10^3	6	F	ND	ND	No	None	-
1.3	1.3.7	Delta	10^3	6	F	ND	ND	No	Clustered	-
1.3	1.3.8	Delta	10^3	6	F	ND	ND	No	None	-
1.3	1.3.9	Delta	10^3	6	F	ND	ND	No	None	-
1.3	1.3.10	Delta	10^3	6	F	ND	ND	Yes	Widespread	-
1.3	1.3.11	Delta	10^3	6	F	ND	ND	Yes	Widespread	-
1.3	1.3.12	Delta	10^3	7	M	ND	ND	No	None	-
1.3	1.3.13	Delta	10^3	7	M	ND	ND	Yes	Widespread	-
1.3	1.3.14	Delta	10^3	7	F	ND	ND	Yes	Widespread	-
1.3	1.3.15	Delta	10^3	7	F	ND	ND	No	Widespread	-
1.3	1.3.16	Delta	10^3	7	F	ND	ND	Yes	Widespread	-
1.3	1.3.17	Delta	10^3	7	F	ND	ND	Yes	Widespread	-
1.4	1.4.1	Mock-infected	-	7	M	ND	ND	No	None	-
1.4	1.4.2	Mock-infected	-	7	M	ND	ND	No	None	-
1.4	1.4.3	Mock-infected	-	7	F	ND	ND	No	None	-
1.4	1.4.4	Mock-infected	-	7	F	ND	ND	No	None	-
2.1	2.1.1	Delta	10^2	6	F	606000000	68700000000	No	Widespread	+
2.1	2.1.2	Delta	10^2	6	F	1060000000	44800000000	Yes	Widespread	+
2.1	2.1.3	Delta	10^2	6	F	535000000	392000000000	Yes	Widespread	+
2.1	2.1.4	Delta	10^2	7	F	5290000	6910000000	Yes	Widespread	+
2.1	2.1.5	Delta	10^2	7	F	29100000	49500000000	Yes	Widespread	+
2.1	2.1.6	Delta	10^2	7	F	48700000	62700000000	Yes	Widespread	+
2.1	2.1.7	Delta	10^2	7	F	142000000	72600000000	Yes	Widespread	+
2.1	2.1.8	Delta	10^2	7	F	55100000	25900000000	Yes	Widespread	+(4)
2.2	2.2.1	Delta	10^3	7	F	ND	ND	Yes	Widespread	-
2.2	2.2.2	Delta	10^3	8	F	ND	ND	No	None	-
2.2	2.2.3	Delta	10^3	8	F	ND	ND	No	None	-
2.2	2.2.4	Delta	10^3	8	F	ND	ND	Yes	Widespread	-
2.2	2.2.5	Delta	10^3	8	F	ND	ND	Yes	Widespread	-
2.3	2.3.1	Mock-infected	-	7	F	ND	ND	No	None	+
2.3	2.3.2	Mock-infected	-	7	F	ND	ND	No	None	+
2.3	2.3.3	Mock-infected	-	7	F	ND	ND	No	None	+
2.3	2.3.4	Mock-infected	-	7	F	ND	ND	No	None	+
2.3	2.3.5	Mock-infected	-	7	F	ND	ND	No	None	+
2.3	2.3.6	Mock-infected	-	7	F	ND	ND	No	None	+
Abbreviations: Animal no: animal number; Delta: SARS-CoV-2 Delta (VOC) isolate; DPI: days post infection; F: female; IHC: immunohistochemistry Liverpool: Liverpool strain of SARS-CoV-2; M: male; Multiomics: bulk transcriptomic, proteomic, metabolomic, lipidomic (+: performed, -: not performed); ND: not done; PFU: plaque-forming unit
1IHC for SARS-CoV-2 NP showed widespread viral antigen expression in the lungs of all animals, as previously described (Clark et al., 2024).
2The RT-qPCR values are expressed as Log10 copies N1/µg normalised to 18S.
3The NP expression and distribution pattern in the brain was semi-quantitatively graded as negative (no immunostaining), scattered, clustered, or widespread (Supplemental Figure S2).
4No transcriptomic analysis was performed.
